# Coenzyme A depletion causes antibiotic tolerance in *Pseudomonas aeruginosa*

**DOI:** 10.1101/2025.10.24.684135

**Authors:** Pablo Manfredi, Isabella Santi, Enea Maffei, Hector Arturo Hernandez Gonzalez, Shannon Conroy, Emanuelle Lezan, Erik Ahrnè, Nicole Thürkauf, Simon van Vliet, Nicola Zamboni, Alexander Schmidt, Urs Jenal

## Abstract

The widespread use of antibiotics promotes both resistance and tolerance. While resistance enables bacterial growth in the presence of drugs, tolerance allows survival during treatment, generating persisters that seed relapse and promote resistance. Despite its clinical relevance, the molecular basis of tolerance remains poorly understood. Using proteomic and metabolomic profiling combined with machine learning, we identified thiol oxidation as a robust predictor of tolerance in the human pathogen *Pseudomonas aeruginosa*. Single-cell analyses established a direct link between thiol oxidation and drug survival, indicating that redox imbalance drives persistence. Whereas depletion of coenzyme A (CoA), a central thiol-containing metabolite, scaled with tolerance, restoring CoA using engineered catalysts from *Staphylococcus aureus* abolished tolerance, establishing a causal relation between CoA availability and drug susceptibility. Thiol-based predictors also accurately capture tolerance of clinical *P. aeruginosa* isolates. These findings establish CoA-centered redox control as a key determinant of tolerance, opening opportunities for diagnostics and therapeutic interventions to prevent infection relapses.
