## Supplementary material for "Coenzyme A depletion causes antibiotic tolerance in *Pseudomonas aeruginosa*": Table S2

### Sheet: Sheet1
Expressed Construct	CoaD.st	CoaD.st	CoaD.st	CoaD.st	CoaD.st	CoaD.st	Mock(GFP)	Mock(GFP)	Mock(GFP)	Mock(GFP)	Mock(GFP)	Mock(GFP)	CoaDR.st	CoaDR.st	CoaDR.st	CoaDR.st	CoaDR.st	CoaDR.st	CoaDR.st	CoaDR.st	CoaDR.st	CoaDR.st	CoaDR.st	CoaDR.st
Internal Ref	D04	D04	D06	D06	D08	D08	D10	D10	D11	D11	D16	D16	D18	D18	D19	D19	D20	D20	D22	D22	D23	D23	D24	D24
MS replica	1	2	1	2	1	2	1	2	1	2	1	2	1	2	1	2	1	2	1	2	1	2	1	2
3hTOB	6.79005	6.79005	6.34679	6.34679	6.10266	6.10266	8.60206	8.60206	7.90309	7.90309	8.25527	8.25527	6.36798	6.36798	6.41913	6.41913	6	6	6.19189	6.19189	6.60206	6.60206	6	6
PPTT/coa	0.387102	0.39326	0.580707	0.637352	0.629725	0.660103	1.73438	1.88011	1.67204	1.70771	1.2929	1.30353	0.850125	0.899837	2.02466	2.20323	0.872235	0.914326	1.7513	1.99245	1.93859	2.29531	1.5449	1.67935
GSSG/GSH	0.0664205	0.066334	0.0653009	0.0661191	0.0796882	0.0804398	0.0517021	0.0533153	0.0544967	0.0542584	0.134481	0.132986	0.0889185	0.0878536	0.0617243	0.062722	0.0724998	0.0728007	0.0702609	0.0705317	0.0679042	0.067952	0.190973	0.192797
Acetatic acid	60476	64756	60528	63137	64349	60328	77763	71622	73901	72828	85667	85241	66246	67452	68403	68221	65348	64915	63425	63506	59423	65578	66137	64837
Propenoic acid C3:1	20821	21818	20514	21755	20091	20293	20781	19302	20699	20022	21959	22366	20211	21302	19038	20820	20071	19825	18705	19677	18700	20046	18913	19483
Butanal	6664	6769	6867	6976	6414	6399	6688	6827	6678	6494	6658	6696	6605	6508	6683	6854	6830	6816	6555	6638	6570	6622	6876	6747
Glyoxylic acid	2127	2790	2583	2336	2349	2482	2154	2233	2348	2190	1979	2210	2168	2106	2361	2427	2284	2365	2209	2833	2782	2423	2359	2403
C3:0 (Propionic acid)	52036	54773	41692	41128	39345	34837	28962	28785	28716	29766	28703	28293	51442	50324	29208	29911	48136	48807	28599	28841	28527	29253	27903	28424
Glycine	38477	36627	35247	40625	35707	37166	46808	44766	45918	43524	36853	37173	38735	37400	36140	41716	39363	33902	40419	39197	35247	41685	36983	37495
Glycolate	4330	4669	4537	4382	4558	4346	4571	4916	4766	4823	4684	4767	4813	4361	4321	4984	4330	4880	4621	4297	4252	4916	4690	4694
Pyruvate	20597	19947	18052	17639	19127	18764	17208	17283	17017	17455	18275	17587	19102	18860	19037	18816	20535	20246	17541	17644	17595	17072	18628	19718
C4:0 (Butyric acid)	5653	5583	5539	5805	5827	5904	6019	5862	5969	6066	6240	6091	5455	5777	5479	5701	5336	5484	5952	5248	5711	6071	5691	5655
Alanine	29486	27631	26165	28903	27414	32146	25330	27911	22089	28489	24701	26625	28184	26416	24396	26988	27356	25379	25578	27377	23440	22861	24641	28931
Lactate	21418	22986	20991	22622	22268	20936	17966	19567	20047	19846	23062	22819	19483	20284	17737	17293	19880	21648	18866	18377	22214	23168	19718	19282
Phenol	2407	2512	2401	2682	2494	2462	2743	2901	2632	2543	2553	2462	2757	2724	2570	2966	2692	2726	2331	2398	2497	2359	2478	2680
Pentanamide	4321	4897	4259	4714	4750	4218	5210	4314	4584	4272	3937	5523	5909	5790	4944	4452	5187	5483	5254	5429	4152	5760	4806	4975
Aminobutanoic acid (ABA)	925361	943949	1000244	988952	1015708	1004783	1081095	1077450	1158927	1193552	898201	888079	908408	915138	1012432	1029112	904458	879193	996882	990611	1086296	1063988	920296	944669
Hydroxypyruvate	8485	8708	8853	9022	11555	10217	8956	9247	9352	9900	17867	18127	9151	8652	9285	9225	8392	8296	10111	10403	9411	10252	22723	23565
Serine	75093	73282	72855	74061	73629	71754	80238	76050	77393	76776	72042	72405	76961	75773	73675	72675	72902	74989	76007	75674	77618	76100	77237	74900
D-Glyceric acid	10700	10502	10414	10494	10650	11104	10653	11257	11621	11465	11455	11350	11161	11501	11435	10817	10096	10384	10703	10918	10994	10535	11638	11637
Catechol	25192	24377	23669	24466	26363	26282	23987	24848	24226	24780	32258	31623	27006	28091	22968	23447	25271	25502	23272	24381	22906	23661	28096	28528
Cytosine	5143	5435	5694	5616	5473	5598	5695	5827	5659	5660	5833	6223	5841	5578	5815	5421	5830	5531	5918	5446	5605	5428	5379	5625
Uracil	45154	45479	46903	46951	50427	49482	44266	43222	45005	43404	58113	54676	48093	49349	43536	41908	46135	44531	43637	43272	41207	42035	56216	57177
Creatinine	13112	13323	12842	12879	12728	13310	12973	13628	13517	13043	13270	12723	13405	12819	12500	12603	12942	12772	13132	13004	13868	13056	13327	13277
Dihydrouracil	44788	42149	43686	42011	41132	40573	42504	42313	44106	42350	44593	43144	44886	44258	43429	43584	43421	43452	42677	43713	44296	43160	42078	41638
Proline	175779	174912	159177	165140	158894	157372	180879	179991	187522	177044	156959	160271	170122	174719	158730	156032	165700	167284	179927	167425	163107	160768	182474	185507
Fumarate	25725	25578	25209	24975	25529	25813	24334	24173	24016	23590	22991	23080	25533	25245	24083	24456	25004	25568	23298	23528	24601	25980	23916	24069
Ketovaline	85460	85074	82133	83242	83213	82307	91425	90228	89034	88075	96555	96101	85756	85535	85719	85157	83810	84598	84666	83155	83928	86379	83790	84079
Indole	183040	187016	203170	203941	191430	183573	165647	168095	157442	156680	131779	137979	174851	178945	256874	246085	169680	179385	210193	204192	272273	276011	228425	224011
Valine; Betaine	1045901	1040763	994053	995838	992962	983490	1139929	1138685	1134803	1127657	1028898	1031269	1044687	1033662	981017	985339	1015352	1020843	1097582	1088925	1013131	1002655	1204265	1218451
Succinate	590190	600853	435636	444076	399332	396022	238773	239686	237684	238248	230148	230684	542964	545033	258190	260347	546465	548049	248635	251283	244782	245654	235614	236933
Threonine	105812	104822	104020	103997	103819	103845	112920	114318	114168	116857	100450	102194	102757	103568	104318	106483	99466	104224	110373	109169	108070	109894	110609	107012
Purine	144499	141002	143649	142666	139413	138747	142778	144629	142242	143924	138448	139212	145386	144252	139011	139614	143342	138798	140326	138015	142623	139658	138432	138666
Phenylacetaldehyde	72926	72444	93853	93655	70611	68601	96722	98076	90331	89507	93723	95451	80303	80097	70635	69381	72331	72502	70214	70520	68506	67526	69552	70568
Benzoate	100511	99220	93987	91619	94631	93574	102066	97982	115221	114325	115961	115193	95358	93857	129417	129478	95488	95524	94539	93773	102588	103212	109195	105781
Nicotinamide	56585	57452	53969	51546	53617	52807	59788	58308	65275	64292	61369	60290	52020	52876	69587	65236	53493	54528	64468	62443	58195	55876	59812	58108
Nicotinate	29667	29430	30169	29371	29161	28016	29141	29280	29785	29927	29410	27789	29680	30475	30559	30577	30315	29531	30604	30832	29776	29246	28677	29280
Orcinol	14873	15647	15045	14774	15287	14923	14429	14814	14227	15058	14987	14356	14986	14911	14481	14652	15004	14538	14321	14240	14108	14258	15177	14609
Taurine	8331	8736	8349	8825	8400	8326	8556	8267	8326	8748	8884	8572	8573	8745	9136	9252	8246	8376	8354	8872	8827	8504	7996	8677
2-Aminoethylphosphonate	5146	5278	5025	5709	5505	4959	5152	5390	5466	5468	5571	5575	5340	5226	5304	5221	4787	5348	5090	5282	5247	5584	5574	5114
Thymine	58089	54150	58693	55070	52675	55366	63888	60229	61026	59811	58722	57964	54185	53618	57036	56045	55149	53649	53723	56018	56747	55944	57811	58585
5-Amino-4-imidazolecarboxyamide	10087	9867	10062	10025	10081	10429	10513	10504	10840	11001	10499	10533	10423	10614	10380	10290	10191	10536	10250	10849	9963	10513	10400	10050
Dihydrothymine	63861	62935	65514	69309	67543	68478	71647	71892	69861	72336	61986	64903	62627	65145	64647	62879	62718	62555	68627	68057	67866	70466	65893	65869
Oxoproline	3625174	3613305	3616480	3572347	3521032	3508886	3896027	3872616	3979510	3986425	3409431	3396262	3481278	3486979	3640622	3671155	3505470	3436219	3675132	3652358	3847052	3771514	3609081	3645052
Itaconate	40421	39196	40636	39962	39670	40042	41475	40645	41858	41958	39700	39910	39427	39880	40113	39486	39271	39585	39670	40683	40454	40755	40409	39698
4-Methyl-2-oxopentanoate	117977	117612	118481	115902	116778	116365	115992	114489	115034	115492	114648	113134	117625	115785	116443	117456	116424	114332	115742	116049	118499	118385	118114	118456
2-Oxosuccinamate	5628	5439	5427	6060	6112	5722	5994	5671	5636	5785	5812	5799	6062	5855	5863	6109	6227	5696	5866	5600	5572	5871	5773	5421
(Iso)Leucine	4953189	4914087	4859582	4825553	4749280	4773717	5508480	5506621	5512205	5449589	4909864	4901305	4887316	4889218	4767552	4773857	4838147	4801756	5302944	5250342	4942183	4915770	5593233	5654639
Glutarate	74045	73260	76025	75524	75466	74776	72870	72109	69376	70965	68094	67481	72464	73158	82335	83017	72795	72345	76531	79110	86077	85429	79981	79955
Asparagine	48153	50568	50821	49046	50227	49442	50594	49134	48413	47598	47610	46856	48354	50077	51768	52255	49135	48664	50081	50643	55266	54170	50660	50555
Ornithine	1134480	1150150	1137270	1153255	1128114	1128638	1164285	1158012	1158838	1156157	1106085	1106134	1134698	1143157	1115297	1114100	1142109	1157407	1144116	1144691	1131928	1140245	1168299	1167696
Aspartate	429414	423919	388075	405432	397212	386610	396623	385867	358926	360357	270750	274227	383005	380019	353138	346463	367081	372050	367567	353731	308407	296550	282175	284793
Malate	33107	33703	36064	34656	37653	37761	30495	29485	28914	28925	29586	28469	34336	36971	31014	31732	36915	36843	30652	28594	39990	41583	31243	30822
(-)-Ureidoglycolate	10705	10346	12004	11153	11815	11603	11289	10850	9993	10037	11044	10526	11243	11457	10870	11026	11873	11899	10351	10762	12201	12196	10272	9889
Deoxyribose	118815	118084	118463	116723	117053	118081	124005	120679	120046	119266	130438	125827	120972	119082	119587	116913	119810	117444	117786	117845	118385	116889	119931	117857
Adenine	556676	546336	562749	568458	534855	542452	558269	549350	543427	551040	580503	580244	524882	542152	533730	535099	521873	528212	538880	549028	537807	530769	511490	496869
2-Phenylacetamide	110259	108920	113411	114859	109449	112043	111617	105351	111172	104604	119392	120024	118783	118138	110500	111889	120138	123473	110157	112563	108081	113532	109531	99027
Hypoxanthine	80495	78105	89297	77785	74743	73175	78376	72193	78756	67868	114899	117890	83524	81873	76583	76736	79832	82113	75443	76620	82507	71400	76888	73730
Phenyl acetate	114872	112530	121920	125123	108322	106568	126555	127206	124318	122536	120549	119027	113037	113346	107412	108426	109421	109596	111657	111327	105914	106098	104330	105026
Anthranilate	39211	40849	42415	46435	35449	37896	34741	33490	33587	33555	32558	34013	34392	34575	33582	32318	34969	36349	31884	33849	32069	34033	32069	30216
Tyramine	9664	8785	9052	8825	9283	8979	9506	10016	10284	9904	8428	9188	9503	9338	9947	9232	9648	9753	9495	9546	9081	9801	9433	9576
Acetyl-P	13588	13921	14199	13888	14445	13567	11374	11939	11326	11495	12723	10985	14455	14394	12232	11418	15288	15258	11557	12045	11598	10641	11055	11215
Carbamoyl phosphate	4279	3765	3617	4168	3960	4180	3918	3866	4288	3794	4151	4145	4026	3949	3815	3823	4433	4273	4137	4004	4108	3824	3929	3934
Histidinol	9580	10437	8639	8647	11442	10819	7811	8100	7974	7904	8109	8018	7920	7989	12213	13600	14904	15546	9563	10348	8537	8632	8008	7875
Oxoglutarate	7634	7263	8877	8511	8342	9193	7608	7240	7391	7168	7119	7026	7683	7740	9804	9264	7980	7614	8497	8537	10177	9211	8872	7677
(S)-2-Aceto-2-hydroxybutanoic acid	358122	350518	416786	419349	380366	374001	311481	310390	272052	278230	278274	275649	344404	350871	529254	535923	344905	342904	427202	418279	585559	583870	455742	460477
Glutamine	159007	153063	171425	175057	168536	171554	168706	169657	162068	162756	147066	144430	154359	157761	192946	193998	152118	152583	175457	179871	200028	203493	174493	172288
Lysine	1868054	1900894	1886764	1908261	1902792	1896464	1945636	1967473	1953776	1957127	1847659	1862262	1892100	1908808	1875085	1898784	1894710	1912293	1925617	1947462	1875042	1890064	1940876	1964031
Glutamate	3961731	3964771	4330756	4303513	4240943	4230734	4980355	4897800	5263128	5225744	3791229	3709202	3796091	3762431	4316810	4391014	3815146	3767432	4428620	4363043	4735734	4692148	3958339	3957055
2-Oxo-4-methylthiobutanoic acid	7575	7208	7927	8371	7661	7637	7384	7411	7952	6628	7684	7513	7168	6770	7178	7047	7474	7099	7553	7327	7362	7063	7335	7214
Hydroxyglutarate	61598	61360	63130	63480	61739	61332	63940	64748	66412	66197	64651	66167	61511	62486	61461	59749	60870	61856	61506	59305	62931	62947	59485	59793
Mevalonate	79653	76615	79754	78696	77027	79582	79993	79454	80853	80688	77691	78301	82116	82469	78704	78741	78855	81857	80304	81077	79692	78713	76290	75147
Methionine	174968	172167	172688	176807	172924	172369	189252	184142	184439	176990	164552	167826	170950	172833	169032	167982	166600	165137	178868	173905	172339	173769	181668	183979
Pentose	51034	48242	52602	50191	51935	49409	54306	50893	51265	54304	60284	60584	49610	53849	51351	47715	47672	48351	54013	52059	49178	48858	53930	49790
Hydrocinnamic acid	55625	54093	52861	52882	50626	52265	51242	50808	50870	49821	61548	62517	54564	54305	46279	47698	48000	48713	48841	48652	47602	49768	54289	53288
Guanine	34636	34761	33878	33361	36493	35640	36280	36004	33879	35302	35128	35390	37735	34199	34821	32662	32349	34069	34619	33792	35922	33303	35372	34309
Xanthine	151839	155615	148740	153707	141658	140475	142743	143274	137768	139509	233023	232707	169530	165012	135918	131497	157236	160610	142660	138503	139684	148594	121635	123753
3,4-Dihydroxyphenylacetaldehyde	48678	49716	48131	49519	48387	48776	49999	47951	48251	48833	50378	51170	50629	49308	48220	48226	50113	49593	48098	48708	48756	49093	46839	46975
Dopamine	10956	11281	10244	10082	10120	10378	10044	10862	10577	10017	10551	10174	10259	10409	10393	10275	10282	10690	10807	10371	10650	10154	10372	10549
Geraniol	21570	21693	21724	21676	22311	22025	21632	22055	21523	21768	21975	21552	21719	21576	21496	21589	21640	21568	21881	21428	21742	21496	22208	21846
Histidine	475365	482645	477323	477188	477566	478916	485827	488391	495222	489123	481699	486872	482154	487307	479047	482000	476761	477104	484663	488031	481196	484186	500638	502647
Phosphoglycolic acid	30388	31238	22799	22585	19196	18927	9775	9966	11123	10478	9525	9021	28480	28600	11679	11284	29795	29765	10326	10743	10685	10959	9975	9966
Orotate	5958	5663	6140	5678	5448	6265	5856	5663	5315	5749	5318	5395	6194	5686	5702	5184	5574	5677	5784	5385	5532	5547	5352	5525
Ala-Ala	76638	76087	76580	77196	79398	77221	80245	77805	76635	75603	76736	78188	75719	76660	83457	83997	74624	74850	78110	81106	87338	88623	82955	84919
Coumarate	37754	35818	34587	35685	35095	35872	34981	35223	34677	35293	36518	34911	34539	35326	32852	33637	36075	34339	35831	35645	34355	32564	34110	32981
Deoxyhexose	255811	256213	206265	202239	179398	177823	193660	194780	225481	222699	206609	200277	183518	189055	140529	144104	218437	210969	232261	233540	203617	209371	197358	199425
Phenylalanine	2207194	2214838	2148657	2149741	2155891	2151026	2283335	2264232	2282112	2257774	2157672	2151468	2229705	2238430	2066610	2062601	2170181	2183601	2194386	2183250	2116101	2119497	2329079	2339044
3-(3-Hydroxyphenyl)propanoic acid	40245	39887	40010	39906	40974	40294	41533	40916	41707	40704	41445	40849	40804	40764	41007	40799	40388	40423	40885	40481	40535	40012	40778	40547
Quinolinate	9873	10084	9518	9972	10440	10983	9559	10402	9077	10033	10430	10129	10050	10260	10447	9790	9459	10638	10660	10341	9569	9478	9509	10043
Pyridoxal	19075	21776	19894	20648	20268	20570	19744	21274	19472	20682	22082	21760	20449	21395	21106	20207	20126	19861	20263	20673	20189	20849	19680	21666
Phosphoenolpyruvate	4408	4370	4873	4173	4526	4737	4189	4228	4606	4377	4654	5196	5718	4444	5048	4266	4878	4586	4699	4329	4906	4380	4789	4839
Urate	123509	126057	131831	126017	152727	155683	116567	118506	120825	124077	293075	280560	166639	168355	110514	110206	130625	135425	131132	132976	111448	112443	222245	233095
Homogentisate	52588	53037	52158	51617	52938	52590	53264	53536	52318	52323	57985	56510	53780	53979	52651	52190	52333	51917	51907	51403	52420	51064	54002	52861
Pyridoxamine	60958	58164	57571	58278	57595	58536	67740	67453	67383	65848	61553	60242	59248	57899	57712	56621	56092	58454	67754	64297	59908	60513	65435	67448
Cysteic acid	32276	20823	39905	32092	36069	39954	38763	32938	35783	33564	32719	29934	35408	29518	38097	31989	36346	30058	35591	31469	40421	31580	28324	23801
Pyridoxine	68004	65601	83410	82924	86878	81291	71472	71274	63674	64165	50518	51256	62744	63721	92649	91566	73473	71265	90131	88914	98071	94541	83047	83232
3,4-Dihydroxyphenylglycol	41108	40557	45084	45294	42444	41948	35397	36033	34847	34778	32613	32939	40760	38975	52146	52541	40535	38202	43572	44582	54968	52170	47894	48408
Glycerol 3-phosphate	58025	56742	66659	62817	61983	68027	63477	63173	65425	64409	55553	65740	59701	58190	68618	66197	57886	60340	63931	60839	68770	63587	72039	74163
Aconitate	14696	13674	16683	15621	15937	17914	14648	13665	14480	14065	14412	14709	14943	14724	20144	16993	15095	14368	16170	16411	21922	18970	16571	15258
Acetylornithine	251312	253957	249455	251794	248454	245345	262743	258062	262018	256247	253267	252859	264665	256462	265230	263189	255301	257951	260239	262187	276683	279466	255052	256325
Arginine	534146	536997	536787	537787	537967	537854	565743	574669	560041	561002	535910	534997	538749	540309	545186	544374	536711	538919	557763	556751	556597	562576	575571	573441
Citrulline	238110	240175	244099	242286	235458	242680	235650	236942	237754	238388	231419	231478	236523	235445	240330	236161	235738	235661	240528	241462	242864	244320	245870	245061
3-Propylmalate	85403	86048	84189	84781	85680	83314	86595	87900	88094	89973	93463	91761	80935	79406	84588	86274	81960	80605	80988	82173	89481	87767	79605	81025
Glucono-lactone	30337	34550	34324	33250	34017	30200	36385	35540	37943	39339	32494	34066	34103	31895	34462	32526	31178	32460	32921	32154	34545	32022	32278	31154
4-Hydroxyphenylpyruvic acid	40459	40405	42131	40749	41504	41510	40619	39612	39601	39882	40164	40464	40968	40921	40641	39887	40947	40075	40689	40600	40867	39977	40020	39654
Hexose	433661	431825	440841	437483	433453	436467	436998	434887	436464	440444	430391	438109	439131	440212	440038	437486	434632	436920	439715	438636	444750	437839	429631	433041
Tyrosine	624779	633755	570353	573920	552580	559751	495619	498429	509278	508804	566311	571076	619530	630602	491876	493108	599212	610899	487085	498343	498444	500740	579187	590854
Phosphoserine	268841	284411	311268	300164	311304	306307	383755	395863	418223	425401	275962	276345	269791	273247	322141	323893	280783	281065	310808	326519	354282	379186	279329	297794
Polyethylene glycol	21424	21348	21117	20556	22801	23532	21134	21136	20860	21261	20619	21335	21616	21173	21044	20887	20712	21172	21447	21071	22823	23567	21048	21172
cis-2-Methylaconitate	13246	11717	13963	12976	13516	14102	13977	13503	13025	12334	12278	12637	12800	12986	13880	13144	12358	12484	14105	12571	13944	13507	13996	12881
Acetyl-Glu	342541	344192	350268	352969	360765	350155	441373	442130	446976	448492	480141	474247	421439	441794	399143	418109	445206	446897	449647	452792	386076	387306	479221	490381
Oxalosuccinic acid	10512	12285	12049	12971	14155	13510	11270	9868	11739	10890	14029	15639	11513	13013	10575	12666	12411	12677	12549	11510	11327	10958	12866	14325
5-Phenyl-1,3-oxazinane-2,4-dione	52776	56787	54324	55594	50829	53970	53429	51749	52393	54088	54584	53620	54306	52249	53999	51743	52835	51004	53525	54300	54074	57548	56010	54113
(Iso)Citrate	285239	264635	235330	227801	224439	227262	243043	237579	232477	232427	291368	276013	222656	220660	216307	217859	229097	225874	222173	216309	241137	237671	339945	328284
3-Carbamoyl-2-phenylpropionaldehyde	33439	34429	38666	36511	26938	33036	39506	37557	38015	35708	41667	28306	36104	37094	26210	35895	36579	36795	37864	35924	38088	36471	33008	33527
Hexuronate	19435	18355	21257	21684	32038	31158	22506	23021	26192	28219	75735	78101	22376	22122	23305	24102	18492	18790	28481	28782	27467	25239	99055	102144
Hexonic acid	184365	179070	315642	316779	424714	441727	340255	339319	510702	532252	534143	547527	259275	263103	463122	462199	206741	231771	527296	544025	512366	531181	419506	433337
D-Erythrose 4-phosphate	15729	17168	15729	15772	16049	16120	16817	17147	16941	16512	15258	14796	15280	16315	17447	16631	14476	16948	17401	16539	18975	20771	16793	16525
Tryptophan	584628	584644	586551	586153	579210	581683	587150	585081	587958	591569	570813	567818	582808	582588	580764	577260	584275	585681	584257	586538	580441	580279	579294	576329
Methylisocitric acid	45467	44540	44860	46030	46668	45988	47510	45591	44788	46040	49586	48778	45403	45876	44386	42741	45676	45626	46649	45851	44384	44119	48691	47591
2-Oxo-3-hydroxy-4-phosphobutanoic acid	6529	6298	6417	6805	6504	6368	6293	6378	6852	6606	6477	6460	6449	6649	6654	6666	6730	6527	6159	6123	6369	6289	6324	6185
Deoxyribose 5-phosphate	31490	28882	27418	29649	32002	28723	28631	29127	31385	31292	32638	31204	28682	30283	28694	26982	30248	31157	29601	29564	27747	27551	30304	30131
Dethiobiotin	123175	122853	123450	123716	123245	123059	125610	124719	126078	125193	128284	127796	123532	123027	126932	125235	122116	122205	124050	124677	125574	124829	124077	124762
Glycerylphosphorylethanolamine	41064	38907	38742	43097	43647	40734	42076	42294	40694	42107	40250	41838	41091	42385	44419	43877	39930	41550	43729	42122	48364	43214	45922	44020
N-a-Acetylcitrulline	68966	68516	69023	67394	68238	68257	68597	68924	69762	68897	69932	67317	67938	68518	70018	69839	67891	66883	68918	69459	68284	70658	66925	68474
Gamma-glutamyl-L-putrescine	122544	123595	123956	123906	124937	125577	127372	128605	125944	126120	123733	124350	123929	124943	124751	123406	123757	123523	124554	125501	125114	125273	125041	126207
gamma-Glutamylalanine	97222	101192	102904	104412	99199	99347	115645	112174	111230	103550	109705	111914	100009	102449	95815	103502	99053	95628	99745	101909	101809	102589	100575	98732
Pantothenic acid	256923	254366	231363	235655	230717	231905	242524	246087	254896	255616	249244	257444	303759	299592	240453	246058	298721	295828	249192	245186	226836	229857	229265	232031
Chorismate	34838	33994	33903	36768	34756	34661	34193	32951	31761	32280	34214	34448	36784	35677	33838	32372	34149	35494	34147	33118	35420	33078	36620	33715
Porphobilinogen	314567	314557	312848	314277	314439	314791	318668	314673	317526	320428	313267	315541	314786	317658	310337	313094	314248	309706	317678	319344	321150	318803	316716	317799
Pentose P	28051	27989	26283	26587	27133	28263	22336	22060	21788	21700	23082	22643	23563	25600	23319	23728	29107	26386	23857	22313	22426	21488	24384	24539
N2-Succinyl-L-glutamic acid 5-semialdehyde	35313	38288	37981	34265	39221	38315	39969	36660	41158	38892	37765	37109	36738	39103	37200	36942	35009	36866	42257	40016	43476	40084	41309	38569
N2-Succinyl-L-ornithine	220104	227512	192281	198195	197222	198702	238773	249699	235794	231306	302461	297289	229541	235028	224644	228993	221707	216860	205812	213398	213562	222831	209234	225071
Dihydrobiopterin	103094	108073	105748	109912	106364	102546	103684	104476	101233	103616	103190	109423	103759	113921	102318	103352	103019	108995	105494	106901	104860	105202	95712	99049
Thymidine	139509	140735	154264	152349	147396	146345	125321	128093	126558	130898	147879	150018	131934	136005	140507	140712	138950	136721	135610	137460	144654	133888	137891	134370
Cytidine	314948	256138	431973	373280	364466	416258	171642	165105	167863	161554	183274	181524	310255	283783	263509	231255	308909	274677	248192	227592	244372	226579	297048	250010
Uridine	326785	323920	358285	355865	346712	365399	259014	254555	256944	255597	262279	263395	304831	296320	283457	278330	310976	302139	288029	286176	283410	281414	327003	320981
Biotin	140820	130902	169731	160455	156231	166755	83354	80802	82259	80602	84905	85187	122577	120577	107032	103581	124712	120931	109651	107667	108979	106281	140919	129975
Pyridoxal 5''-phosphate	17288	18312	17189	18250	18199	18154	18844	18213	18798	19443	17463	17435	18328	17822	17156	16884	17817	17479	18322	17154	17883	17787	18060	18153
Pyridoxine 5''-phosphate	24054	23653	31498	25395	26397	27204	22520	23998	21559	24697	24915	25324	22751	25357	24715	24330	23991	24790	24426	23681	20670	23242	25485	22481
S-Acetyldihydrolipoamide-E	35057	35532	29485	32964	32073	32930	28998	27567	39929	36787	37149	39417	31864	32017	53595	51246	34096	33963	28863	29747	31214	31657	33296	34888
gamma-Glutamylcysteine	37492	36340	37951	36713	34523	35441	32435	32905	33435	33508	35588	36969	33945	32569	32155	31599	33592	32103	35026	34091	34787	33386	35772	35989
Ubiquinone-1	42869	41721	40035	39168	39021	39449	41202	41612	42207	42822	42646	42853	42290	41783	39746	38262	39570	39423	39196	39618	41838	41038	41694	40034
Deoxyadenosine	71925	71741	73061	72026	68894	66519	62757	62903	66974	66834	69530	70416	75221	75117	70676	69741	71891	71514	66624	65934	64863	65010	62763	63468
Deoxyinosine	54570	57465	60334	59856	53762	52712	48646	49799	53355	53446	55236	52885	56773	57446	53327	53654	59628	59468	51436	51066	51518	51481	51258	50358
5-L-Glutamyl-taurine	54142	52742	47935	48056	49233	49198	41668	42617	42400	40601	42379	43427	48077	49357	48197	47369	48455	46893	47109	47814	47294	47378	47119	51072
Hexosamine P	71481	67011	106964	98615	98153	107684	110353	97737	93134	85910	67698	66253	79860	72086	163219	131942	80202	77573	131926	113508	188460	150792	100984	85971
Hexose P	416869	417334	447262	456333	412309	409563	473212	465815	425465	426168	365483	355961	367428	357705	591266	581530	385615	374841	521345	505683	729036	697277	493208	493927
Inosine	117689	117981	120160	118321	135591	147162	100447	98336	106564	104867	131081	135063	113365	113671	125816	126679	113386	112509	109048	111029	120178	121247	138736	138144
6-Phosphogluconate	28819	28615	29740	28759	31181	27558	27439	25418	28079	27053	31813	33391	31699	27284	25548	29166	28063	28027	27609	28021	29502	26169	32433	32245
N1-(alpha-D-ribosyl)-5,6-dimethyl-benzimidazole	110764	98427	120714	107575	119059	124157	146952	149562	154343	154843	136268	133308	116762	119806	120941	123930	109091	107064	124536	127007	124303	122820	113775	114059
Alpha-Linolenic acid	8740	8285	8388	8229	8426	8288	8026	8668	8698	8408	8034	8607	8174	8104	8338	8136	8201	7884	8172	8129	8903	8163	8107	8407
C18:2	83237	84495	73960	74331	73425	73774	77464	77199	75549	78167	85250	85136	70058	70556	61514	64411	66735	66197	76301	78463	69477	73013	66249	66511
Guanosine	48279	49080	54618	51462	52113	53293	46478	47912	48418	48596	60462	56945	49171	48031	51053	50237	50861	49184	49753	48276	51586	50782	49711	48793
Xanthosine	79667	72290	80485	75084	93910	104697	78868	75717	70493	70724	97662	95243	91098	84041	99053	87873	117933	96951	85965	74307	83350	78010	93692	79556
Glycineamideribotide	42336	41707	45717	45994	46297	49496	44264	44607	40917	41768	37179	36865	40852	40178	56585	56879	53249	54686	53360	53272	57579	57026	45834	43994
Salicin	81268	73341	99708	96473	88036	92383	94845	90291	86659	83057	70175	66612	83321	83306	131161	118000	81247	78954	118115	103041	131950	127353	100595	94672
Argininosuccinic acid	50249	51782	52272	52314	48933	50169	54651	61121	51562	60784	47249	47691	50862	48581	56692	64257	56275	48869	62932	60677	60228	57065	51606	51380
N-Acetylmuramate	59057	60983	70426	69808	69352	65991	75162	72685	65507	66651	59319	63367	58311	57283	103022	97359	53761	55510	85269	83228	99535	98820	70815	70107
5-Aminoimidazole ribonucleotide	38738	36168	43079	38876	40018	41184	32770	31872	31435	31558	33156	33470	38628	35364	41259	37503	37640	36986	36574	35107	42918	39579	40670	36188
2-Phenylethanol glucuronide	330025	285465	318242	291875	257623	281187	283788	262227	299634	278801	292967	281675	306330	282661	220533	206222	342984	314025	346542	312954	326770	286027	269042	231768
D-4''-Phosphopantothenate	105682	98316	109147	105087	96933	105341	85601	80476	80675	84005	97624	98192	111809	100596	82615	76934	113940	105555	98003	98734	105481	96595	101001	97853
Acetylglucosamine P	47839	43412	46557	45207	42313	43221	39676	40056	37993	38340	45089	44102	45216	45436	39600	41141	43531	44936	40190	42673	40251	39732	42021	39718
Arachidonic acid	5761	5808	5748	5345	5358	5618	5900	5911	5536	5633	5489	5658	6014	5873	6020	5924	5764	5518	5460	5371	5730	6120	5657	5719
Uridine 2'',3''-cyclic phosphate	47543	41828	45427	45379	47162	48409	41599	44412	43154	46519	51521	45687	44860	46444	45835	42023	53655	43121	47601	46178	43279	41747	47912	47981
Glutathione	2888956	2915760	2558861	2550943	2199398	2197059	3728395	3659322	3794192	3790470	1733865	1717456	2366368	2375258	2858840	2871383	2556020	2572257	2733043	2712610	2732143	2799137	1516607	1550244
Ribose 1,5-bisphosphate	9038	9043	8905	9402	9824	10257	8961	9159	9256	9085	9310	9151	10266	9991	9368	9159	12619	12857	9456	9423	8949	9068	9572	8773
QH2	12729	12714	12475	13015	12881	12772	12934	13085	12355	12948	12511	12445	12430	12689	13093	12456	12812	12623	12663	12598	13768	13197	12650	12531
15(S)-HETE	11806	11508	12020	11960	11479	11342	10975	11111	10706	10634	10958	11056	10708	11874	10492	11027	10473	9844	11826	11747	13315	13762	10447	10780
CMP	169818	176365	163599	162384	150758	155046	149040	151649	153294	150260	167550	163092	172763	176881	152965	153234	183294	173335	152011	148746	140175	139346	160253	158652
2,3-Epoxyaflatoxin B1	39542	39347	37321	36661	36983	37425	37124	36627	38529	37895	43052	41522	41138	41433	37549	37232	38911	38009	38901	38149	38453	37104	48849	49245
5(S)-Hydroperoxyeicosatetraenoic acid	10346	9896	10447	9862	11110	10190	10305	9889	10138	9964	10077	10749	10671	10834	10254	10066	10334	10501	9547	9514	11032	10771	9343	9857
Nicotinic acid mononucleotide	31670	31012	30680	30900	32242	32712	26222	26296	24679	25017	27611	28680	26998	27472	27187	26610	25419	25820	27340	28022	26905	24705	31027	29338
S-(Hydroxymethyl)glutathione	47014	43840	50964	50856	47756	46327	54532	52260	56476	57124	45043	42499	41310	41814	47492	48560	43261	41201	51038	50671	48866	47222	39225	44572
AICAR	92389	91788	90146	89897	95676	97843	99100	97339	105203	103852	91484	87878	82665	85115	95529	92932	99676	99447	93666	96512	93132	94222	90045	90867
Hexose bisP	22690	23702	21967	22901	24296	24516	24776	24440	24689	23372	24341	23695	22453	22128	23512	24086	27325	27806	23866	24000	22904	24152	25383	24564
3''-Ketolactose	68210	65765	62634	62254	57389	57515	61369	58243	60877	59716	53633	53121	57915	56679	55505	53700	59226	57765	67698	66326	67756	66241	58666	57371
Disaccharide	1065964	1074990	1293617	1327286	1151931	1143509	2658159	2677628	2357073	2385666	1312415	1320890	1023508	1028024	1959298	2025398	1110747	1120937	1846173	1876189	2103508	2179148	1195988	1200540
Thiamine monophosphate	36137	35712	37908	35121	31846	33572	29832	28742	27498	27835	29373	29484	27059	24902	31224	28234	26583	25377	27873	30214	32799	28628	28029	27817
AMP	1382825	1371183	1322949	1300003	1278543	1266243	1280790	1265407	1303482	1300446	1310432	1307976	1385218	1368145	1318759	1355238	1401152	1383901	1231808	1208602	1200497	1224251	1397440	1435569
IMP	116756	109611	116505	108058	107434	102945	96505	94175	97682	96576	98944	102055	109720	110958	96115	94229	112410	103143	96659	91235	93118	85836	98139	95085
Pantetheine 4''-phosphate	91307	90075	123578	130466	114887	116353	135334	148147	130578	136675	83803	85251	80001	84025	158383	175917	83725	85975	137050	153243	157375	183742	110340	115998
GMP	211101	221419	190808	198475	194366	189953	165641	162562	161217	164690	190513	191245	188061	194925	177193	182141	202672	204457	168909	173947	162990	165477	183752	189895
Xanthylic acid	80173	76600	72470	72004	75800	72478	54033	56459	55926	55410	75783	75875	70012	71576	59667	60385	68823	67825	62298	62121	52855	54023	64918	67540
6-Thioxanthine 5''-monophosphate	41164	42472	45349	60291	45188	42202	36378	51366	47044	43189	49363	48039	52364	45050	45580	44672	41585	39573	48058	44918	42171	40016	43153	42666
1-(alpha-Methyl-4-(2-methylpropyl)benzeneacetate)-beta-D-Glucopyranuronic acid	39687	38341	37210	36615	38876	36894	39909	40574	39007	40251	40323	38359	37328	38920	40094	37949	38764	38090	38437	39346	40533	40737	36064	36360
dCDP	80342	79877	76901	79627	67728	71089	75991	72057	77736	77754	66818	70072	75964	72505	71529	74873	80764	75688	74530	68515	68104	68164	62627	61557
Acetyl adenylate	23451	23831	26952	24895	26062	27396	24375	24268	28569	26114	30944	31143	22931	24032	32411	35769	22295	24216	36391	40839	29340	31042	33877	33470
Phosphoribosyl pyrophosphate	7535	8204	6929	7256	9790	9149	7223	7016	6995	7200	7620	7572	7175	7098	9581	10332	15595	19241	9152	9330	7224	7361	7641	7591
CDP	52772	52698	48237	48504	49747	51256	47493	48332	48244	47385	51372	51082	50974	52432	47869	48459	51645	51419	45260	49851	44576	45232	51098	52001
Propinol adenylate	69179	72788	79914	81921	82332	80713	120785	120461	109715	111217	92560	91926	61701	63676	96333	100262	64545	64207	105475	106315	99738	99208	79044	80645
UDP	113109	112705	108951	109282	102924	104591	125780	125243	121190	123767	107600	107415	109204	110746	110765	114509	110688	112533	109113	109698	118920	124218	108175	110269
dADP	78398	80658	74160	74264	72262	69440	67229	68071	71115	71573	74990	73182	82619	76844	71408	71506	79431	80604	71516	70131	65975	66984	69926	71959
dIDP	26299	21141	29012	24379	24651	25224	20350	18742	20273	20519	24474	22559	25459	24249	22139	23454	21359	21179	24518	23954	20668	20774	22521	21484
Palmitoyl glucuronide	6206	7123	7579	6617	7248	7807	6943	6930	6558	6993	7600	7003	6271	7240	7453	6968	6390	6542	6657	7046	7007	6021	6399	7091
Trehalose 6-phosphate	101822	107232	150695	151036	170400	172605	253721	262996	255963	253135	248200	248417	122591	124311	221908	223509	125912	127331	206469	204999	223305	225228	237195	243868
ADP	459343	455364	392232	392335	386661	381227	427663	427487	416123	419482	402735	399394	435358	439910	399769	406354	446069	445678	402341	408554	402169	404359	437726	439412
GDP	125827	125663	120831	123392	118139	121584	109618	113616	113198	113524	113992	116102	122766	129957	113541	117581	126200	124200	108981	113359	110581	111797	128747	134738
Dihydrofolic acid	55672	55380	51055	51913	51887	51909	49180	50864	47736	49832	47437	48384	55346	52405	54164	56983	49162	50448	52849	51153	49016	51347	48803	51150
SAICAR	21153	21353	21524	21495	21383	21350	19063	20577	20969	19603	20397	22377	20243	19595	20622	19609	21548	21870	19441	19761	18303	18172	19661	18357
Adenylsuccinic acid	35795	36229	36726	39255	40410	39765	32180	33316	33875	34050	37341	36086	32934	36948	33079	32637	35487	30403	35091	37004	34071	34517	33262	32579
LysoPC(14:1(9Z))	34691	33163	34208	34806	35035	34396	37873	37669	36567	38692	35513	35342	35238	34665	34675	35139	34385	33926	34743	34882	33570	33968	35685	35303
UTP	29490	29254	26558	25708	26948	26756	31755	29965	28301	28729	28754	28644	27730	28109	27748	29172	32056	32440	26028	27441	28616	28902	30423	30489
Leukotriene D4	348526	357359	437268	448923	374158	364493	278599	273725	243793	247254	188525	189303	353739	356448	562158	584412	346752	347792	402089	412053	511729	516677	399594	423627
ATP	102989	103454	89056	89105	90631	89971	108524	110325	105608	104676	114239	111944	102602	102106	97280	97411	104714	107898	98949	99927	95927	95516	110574	112235
GTP	30738	29652	27198	26759	28927	28487	31211	32331	30340	28982	29681	28303	31476	29479	29108	29113	31714	31412	31259	31023	30367	28602	32385	30939
Molybdopterin	15749	14426	15511	15389	14643	15229	13927	13541	14741	13755	12324	14279	15438	16057	16812	16197	15403	14810	14741	15791	15119	14650	12824	14841
Deoxythymidine diphosphate-l-rhamnose	50589	50493	47085	46461	48399	46669	45493	44727	46433	46600	51726	53907	46586	46576	43863	44476	48105	46877	44634	46734	43098	45893	45219	46452
dTDP-hexose	27313	26499	28328	26656	24465	27126	24673	25164	25696	24434	30427	31658	27393	24848	25780	24423	26775	25536	25357	25295	22750	23404	24176	23370
DG(16:1(9Z)/16:1(9Z)/0:0)	15740	16597	15257	15504	14700	15464	16018	16558	16732	16375	16388	16808	15646	16053	15436	15797	15114	16090	15297	15879	15212	15074	14358	15474
UDP-hexose	75043	75310	68009	67015	58308	57412	63663	63131	67307	65857	59912	58695	67038	67688	61747	62897	69478	68241	59772	58481	59774	61488	56477	57069
SN38 glucuronide	24836	23748	27311	29116	28004	28974	25995	24259	28250	28066	27014	25699	23280	25195	28056	30187	23807	23472	30450	25569	28958	27154	26549	27246
Protoporphyrinogen IX	54528	50716	60829	60103	63931	68023	73322	67467	67978	65239	80688	75986	56401	57144	73030	71721	59277	57702	69003	66757	78869	77341	71629	71368
Uridine diphosphate glucuronic acid	19595	18751	18761	18389	17772	17934	19162	18381	18600	18327	19061	19286	19640	20424	18211	18763	20360	19810	18042	17972	16774	18139	18334	18482
GDP-4-Dehydro-6-deoxy-D-mannose	19480	19500	21052	19259	20444	19215	16302	17852	19010	17488	19768	21277	18223	18193	19536	20953	19552	20084	19207	20071	19877	19362	19373	19308
UDP-acetyl-hexosamine	87833	89295	85008	80513	76803	77464	84505	85362	87523	89511	90461	87978	78202	78728	77823	77833	81512	80192	73166	75313	72506	71711	72788	74684
Oxidized glutathione	191886	193414	167096	168666	175266	176731	192766	195098	206771	205665	233172	228398	210414	208675	176460	180099	185311	187262	192026	191325	185524	190207	289631	298883
Heme	33117	38944	36493	37654	34826	35384	35510	36075	34681	34454	28553	28237	29916	30233	43950	44085	32616	32088	42346	42653	44711	44453	37219	35920
PE(14:0/14:0)	9429	10846	8462	9028	9718	9901	9456	9082	8961	10415	9354	9074	9362	9624	10087	8870	10093	11093	8721	9580	10869	9079	9724	10231
Luteolin 7-O-[beta-D-glucuronosyl-(1->2)-beta-D-glucuronide]	19251	19175	20167	20485	20556	20057	19064	19834	18067	18570	18924	18717	19205	18356	19114	19125	19441	20387	19929	19577	19604	18957	19097	18720
PE(14:0/16:1(9Z))	36665	37903	32783	33324	35700	34584	33835	33591	33560	34897	35871	35395	41643	41803	32977	32805	40071	41476	33627	34601	31016	32669	32786	34161
PE(14:0/16:0)	133765	143832	109030	107410	112358	111403	112701	116410	116667	119260	126035	126852	142017	148370	114787	114272	154991	160530	118640	116625	104471	108489	113498	114997
NADH (red)	31405	31283	36758	37242	33791	32382	34195	37795	36394	35333	31565	35527	32661	32326	34553	39548	34704	34686	32196	35964	37981	38389	32208	34435
PA(16:0/18:2(9Z,12Z))	34676	33605	35674	35011	38544	37282	42553	44376	38996	39662	58480	59340	35303	35295	39395	38499	32258	33503	39207	40340	39183	37110	40797	42267
PA(16:0/18:1(11Z))	60111	64586	63461	61216	70369	72718	76012	76186	77964	74841	132562	135780	58667	60870	69624	70674	59827	63973	76551	82462	63569	67083	86117	88479
PC(14:0/14:0)	38298	35966	43382	42831	44079	46448	36733	37644	37206	36385	45209	44451	42318	43238	39700	39641	40725	39393	41711	41435	38180	38470	39993	39550
UDP-N-acetylmuraminate	40827	42096	41819	42588	42757	40778	47917	46419	48376	48794	46056	45434	42057	42474	48506	48802	42840	43381	46498	48070	50449	49617	46810	47450
PE(14:0/18:2(9Z,12Z))	150536	154937	135434	134313	138665	135844	123633	125145	122684	125842	138127	142826	174240	167887	129169	130559	171239	165414	130467	134116	127651	126576	140429	138433
PC(14:1(9Z)/15:0)	2061532	2095487	1730785	1743130	1778878	1761790	1752193	1764822	1770882	1778073	1932800	1959738	2270895	2313887	1750610	1773709	2238715	2262602	1765473	1788220	1728780	1734808	1787873	1797032
PC(14:0/15:0)	2052278	2143893	1595493	1601009	1704664	1668582	1851551	1887575	1848409	1883414	2041243	2061225	2103261	2160139	1771735	1840629	2438821	2492354	1760174	1784235	1559323	1591298	1659002	1681262
PE(18:4(6Z,9Z,12Z,15Z)/P-16:0)	44032	44696	42115	41972	43273	42212	46496	47495	46613	48341	46389	47155	41558	43346	48870	53355	46997	47885	45014	47625	45183	44229	45139	46442
PC(14:0/16:1(9Z))	303919	318716	273878	276394	274940	272034	343402	351665	348195	356147	322871	329449	316429	326320	314419	318198	332200	342071	312937	329305	285273	297941	284329	297242
PE(14:1(9Z)/20:5(5Z,8Z,11Z,14Z,17Z))	86401	88389	113149	116585	114519	110498	95164	95982	94620	99948	124705	121121	90624	96997	81514	85264	89802	88060	79478	81403	76628	78590	122704	131532
PE(14:0/20:3(5Z,8Z,11Z))	28508	29617	28077	28654	31182	30383	29818	32344	31392	31901	39863	40948	33532	37307	30634	34112	34172	33104	29912	30819	31855	29973	29652	31529
PC(15:0/16:1(9Z))	16709026	17378269	13232066	13351414	13411565	13247997	16153419	16491807	16486397	16772086	18235285	18525726	17603812	17984929	14406081	14867867	18411168	18651395	14535291	14889844	13965282	14473068	13543854	13878530
PC(14:0/18:3(6Z,9Z,12Z))	8817	9472	8647	8609	8471	9167	9332	8620	9111	8606	9366	9250	9064	10225	8686	8800	8914	9812	9107	8935	8982	9589	9395	10717
PC(14:0/18:2(9Z,12Z))	391591	416047	359635	362362	371442	366990	567053	583133	558928	581673	426955	439647	421614	433072	434915	458461	428822	438028	452230	474551	431969	453252	392526	401425
PC(14:0/18:1(11Z))	599389	623544	616069	640252	587814	573914	1402019	1452031	1395517	1476807	750040	768330	593106	603067	891790	961790	618254	638409	855352	899812	821146	876600	641172	670874
PC(18:4(6Z,9Z,12Z,15Z)/P-16:0)	14935	17370	15985	16810	17625	16797	17772	18594	17284	16978	17113	17623	17862	17651	16200	16962	17413	18480	16559	16632	16389	18541	16699	16693
PC(15:0/18:3(6Z,9Z,12Z))	16390	17809	15104	15713	18416	17102	15997	17600	17841	17335	18908	19992	17697	19626	20161	20555	16035	18766	18240	20111	18545	21316	18509	20169
PC(15:0/18:2(9Z,12Z))	887238	931113	736519	754067	808955	772358	870715	889645	862333	894494	852243	875907	907210	925036	753662	793185	850180	878464	808660	858356	782489	837043	760722	785697
PC(14:0/20:2(11Z,14Z))	55063	59364	57400	58593	58768	56018	90721	93673	93588	96491	67256	68154	51125	55449	71356	78378	52907	55558	73648	80717	76062	81423	59977	63044
Coenzyme A	235873	229047	212806	204700	182440	176265	78030	78797	78095	80034	64818	65400	94105	93378	78227	79845	95989	94031	78256	76912	81180	80051	71422	69073
PC(14:0/22:6(4Z,7Z,10Z,13Z,16Z,19Z))	50264	50926	49489	49744	51128	50421	54150	54251	56146	54601	61476	61763	52903	56850	46792	50668	51169	53402	48792	49317	47406	48668	45842	47784
PE(22:4(7Z,10Z,13Z,16Z)/P-18:0)	36058	38739	31824	32861	35398	34075	35929	38100	36849	39502	41827	41469	37147	36854	32646	34465	35618	36618	31803	33734	31962	33294	34085	32330
PE(22:2(13Z,16Z)/P-18:1(11Z))	7932	9788	8878	8511	9466	9598	9336	9487	10553	9591	9776	9667	9345	9753	8875	9355	9076	8364	9549	9279	9347	10012	9147	9079
FAD (ox)	65366	68096	64575	65769	63316	62372	67839	68305	67141	67153	59633	57050	87297	87083	92592	98578	82969	84396	97872	102632	102393	105602	95654	100189
FADH2 (red)	20774	20333	20712	19630	19148	19086	20124	22727	23140	23834	19702	20091	23851	24244	26058	25820	23005	22967	25223	23007	22968	26365	23621	25054
PC(20:3(5Z,8Z,11Z)/P-18:1(11Z))	8464	8520	8050	8295	8538	8669	10323	11100	10425	10989	12214	11912	8797	8536	8098	8399	8856	9216	8253	9021	8376	8549	7715	7992
Acetyl-CoA	36573	36438	33452	32632	28451	28815	25973	26138	25336	26219	23701	23376	24650	24730	23776	23315	23336	24056	24588	25081	22935	23652	23557	24864
PE(20:4(5Z,8Z,11Z,14Z)/22:6(4Z,7Z,10Z,13Z,16Z,19Z))	13302	12222	12089	11489	10843	11747	10484	11071	11377	11240	12433	12795	11739	11647	9956	9895	12321	11592	9160	9489	9120	9762	9927	10204
PC(22:2(13Z,16Z)/P-18:1(11Z))	7058	5813	5686	7041	7124	7415	7357	6557	6905	6897	6732	6686	5978	6441	7115	7594	5773	6197	6635	7775	6673	5894	6213	7469
PC(18:2(9Z,12Z)/22:6(4Z,7Z,10Z,13Z,16Z,19Z))	9768	10290	9599	9847	10051	10328	10361	9975	9798	9615	11827	12057	9443	9566	11333	10145	9656	9272	8884	8941	9288	9599	10389	11104
Butyryl-CoA	12628	13904	13653	11742	13337	12569	11255	12122	11597	10419	10353	12590	12857	10380	12094	11460	11933	11844	11626	12073	10448	10817	11967	10899
3-Methylcrotonyl-CoA	16165	14616	16005	14929	14318	13005	14488	14597	14251	15359	16754	14271	14641	14035	15129	15129	13403	14122	14705	14048	14147	15672	12311	13378
(S)-3-Hydroxyisobutyryl-CoA	9736	10155	10268	10064	9525	9846	9362	9833	8979	8625	9251	8678	8207	8855	9322	9093	8703	8846	8850	8595	8889	8716	8026	8439
trans-2-Hexenoyl-CoA	10769	9933	11932	11008	10092	10387	11369	12952	11792	11161	11918	11533	11909	10616	11252	10780	10436	10341	11523	10498	10935	10897	10282	10196
Hexanoyl-CoA	9997	9570	10026	10374	9916	9182	9703	9655	10521	10065	10424	11451	10316	10593	9946	10290	9739	10311	10714	9962	10247	9661	10712	10238
(S)-Hydroxyhexanoyl-CoA	10610	8964	9511	9102	8253	8773	8738	8670	10296	9343	8908	9803	9307	8843	9771	9906	9654	9157	10040	9294	9059	8776	8379	7876
(2E)-Octenoyl-CoA	9463	9452	10874	11059	9880	9943	13421	10709	10291	10740	10929	10196	9720	10906	10752	11827	8915	9011	10598	11223	8781	10158	11249	9451
Decanoyl-CoA (n-C10:0CoA)	12534	12014	12690	10660	10747	11681	14729	12779	12033	13484	10101	11442	11791	10175	12922	12253	11192	10919	12597	12399	11408	11798	9152	9270
Total	68000000	69000000	64000000	64000000	63000000	63000000	72000000	73000000	73000000	73000000	68000000	68000000	68000000	69000000	67000000	68000000	70000000	70000000	67000000	68000000	67000000	68000000	64000000	65000000
LEGEND : Columns 2-24 correspond to metabolomic samples measured by mass spectrometry. Biological replicates (line 2 ) of the HT natT* strain expressing different constructs (line 1) were measured twice (line 3). The green following line indicates the number of cells (Log10) surviving tobramycin treatment (16 μg/ml) for 3 hrs of exposure time starting from a normalized inoculum of 10^9 bacteria. …
