## Supplementary material for "Coenzyme A depletion causes antibiotic tolerance in *Pseudomonas aeruginosa*": Table S3

### Sheet: Sheet1
Protein	Cys-Peptide	Ref-Peptide	VIP	Annotation	Pathway
PA1534	LAQALTAAMEGVGHCR	IAHGVPLGGELELVDGGTLAHALAGR	0.9982	Recombination protein RecR; May play a role in DNA repair.	DNA repair
PA1584	GIMNCVNVCPK	DVMVLDVLALIK	0.945196	succinate dehydrogenase	TCA cycle
PA1588	DGNLHCLDAK	LEGNNAELGAK	1.59851	Succinyl-CoA synthetase functions in the citric acid cycle (TCA), coupling the hydrolysis of succinyl-CoA to the synthesis of either ATP or GTP and thus represents the only step of substrate-level phosphorylation in the TCA. The beta subunit provides nucleotide specificity of the enzyme and binds the substrate succinate, while the binding sites for coenzyme A and phosphate are found in the alpha …	TCA cycle
PA1609	CMQQALATVDAPIDYLNTHGTSTPVGDVAEIR	SHVSGSVDLNLEELIDRK	1.34403	Beta-ketoacyl-ACP synthase I	Fatty acid biosynthesis
PA3613	ACWGNVLAACAR	FYTELVEANPDLR	0.96221	Xylulose 5-phosphate/Fructose 6-phosphate phosphoketolase N-terminal domain-containing protein	Nucleotide metabolism
PA3637	LGAQECQLQTGTLVHDCYAK	EVTIAMVGK	0.950995	CTP synthase; Catalyzes the ATP-dependent amination of UTP to CTP with either L-glutamine or ammonia as the source of nitrogen. Regulates intracellular CTP levels through interactions with the four ribonucleotide triphosphates.	Nucleotide metabolism
PA3735	VVIMGATSGDTGSAAIEGCR	AGIGQAPALPAHLADLFER	1.50063	Threonine synthase; Catalyzes the gamma-elimination of phosphate from L- phosphohomoserine and the beta-addition of water to produce L- threonine.	Biosynthesis of amino acids
PA3735	VVIMGATSGDTGSAAIEGCR	SVAFSVPTGNFGDIFAGYLAR	0.957044	Threonine synthase; Catalyzes the gamma-elimination of phosphate from L- phosphohomoserine and the beta-addition of water to produce L- threonine.	Biosynthesis of amino acids
PA4270	IETLYTNDIDCGPFISDTLK	GVVSVIMPVEDMPHDANGTPVDIVLNPLGVPSR	0.951848	DNA-directed RNA polymerase subunit beta;	RNA pol.
PA4270	IETLYTNDIDCGPFISDTLK	LPDVMDVPYLLAIQLDSYR	0.959656	DNA-directed RNA polymerase subunit beta;	RNA pol.
PA4270	IETLYTNDIDCGPFISDTLK	LSM[Oxidation]AESEGLMPQDLINAK	0.973215	DNA-directed RNA polymerase subunit beta;	RNA pol.
PA4277	ATTKTTCTGVEMFR	DDNGIGVSAVQK	0.949272	Elongation factor Tu;	translation
PA4277	ATTKTTCTGVEMFR	MVVTLIAPIAM[Oxidation]EDGLR	0.94431	Elongation factor Tu;	translation
PA4277	ATTKTTCTGVEMFR	M[Oxidation]VVTLIAPIAM[Oxidation]EDGLR	0.956246	Elongation factor Tu;	translation
PA5131	AVECLDTCMGR	EEPYEGEER	1.2778	2,3-bisphosphoglycerate-independent phosphoglycerate mutase; Catalyzes the interconversion of 2-phosphoglycerate and 3- phosphoglycerate.	Glycolysis / Gluconeogenesis
PA5131	AVECLDTCMGR	IVEAIEQQR	1.24057	2,3-bisphosphoglycerate-independent phosphoglycerate mutase; Catalyzes the interconversion of 2-phosphoglycerate and 3- phosphoglycerate.	Glycolysis / Gluconeogenesis
PA5131	AVECLDTCMGR	VATYDLQPEMSAPEVTDR	1.10636	2,3-bisphosphoglycerate-independent phosphoglycerate mutase; Catalyzes the interconversion of 2-phosphoglycerate and 3- phosphoglycerate.	Glycolysis / Gluconeogenesis
PA5555	EQGAEIDLCVIGSK	SFGGNVVAAISHLGEEPSINDLIGSVK	0.995597	ATP synthase gamma chain; Produces ATP from ADP in the presence of a proton gradient across the membrane. The gamma chain is believed to be important in regulating ATPase activity and the flow of protons through the CF(0) complex.	Oxidative phosphorylation
18 peptide ratios
11 proteins
Primary metabolic process : 11/1665 | FDR:0.0030
Legend
Table S.3 indicates the peptide ratios selected by the reductive plsr learning process to achieve optimal prediction of antimicrobial tolerance among laboratory and clinical isolates of P. aeruginosa. Columns 1-6 indicate the protein, the cysteine containing peptide, the non cysteine containing peptide used as reference, the variable importance for projection (VIP) for the final optimized Oplsr m…
